# PHOSPHATE STARVATION RESPONSE enables arbuscular mycorrhiza symbiosis

**DOI:** 10.1101/2021.11.05.467437

**Authors:** Debatosh Das, Michael Paries, Karen Hobecker, Michael Gigl, Corinna Dawid, Hon-Ming Lam, Jianhua Zhang, Moxian Chen, Caroline Gutjahr

**Affiliations:** State Key Laboratory Breeding Base of Green Pesticide and Agricultural Bioengineering, Key Laboratory of Green Pesticide and Agricultural Bioengineering, Ministry of Education, Research and Development Center for Fine Chemicals, Guizhou University, Guiyang, China; CUHK Shenzhen Research Institute, No. 10 Yuexing 2nd Road, Nanshan; Shenzhen, China; Plant Genetics, TUM School of Life Sciences, Technical University of Munich (TUM), Emil Ramann Str. 4, 85354 Freising, Germany; Chair of Food Chemistry and Molecular and Sensory Science, TUM School of Life Sciences, Technical University of Munich (TUM), Lise-Meitner-Str. 34, D-85354 Freising, Germany; State Key Laboratory of Agrobiotechnology, The Chinese University of Hong Kong, Shatin, Hong Kong; Department of Biology, Hong Kong Baptist University, Hong Kong

**Author notes:** **Correspondence to:** Caroline Gutjahr, Jianhua Zhang, Moxian Chen.

## Abstract

Arbuscular mycorrhiza (AM) is a widespread symbiosis between roots of the majority of land plants and *Glomeromycotina* fungi. AM is important for ecosystem health and functioning as the fungi critically support plant performance by providing essential mineral nutrients, particularly the poorly accessible phosphate, in exchange for organic carbon. AM fungi colonize the inside of roots and this is promoted at low but inhibited at high plant phosphate status, while the mechanistic basis for this phosphate-dependence remained obscure. Here we demonstrate that a major transcriptional regulator of phosphate starvation responses in rice PHOSPHATE STARVATION RESPONSE 2 (PHR2) regulates AM. Root colonization of *phr2* mutants is drastically reduced, and PHR2 is required for root colonization, mycorrhizal phosphate uptake, and yield increase in field soil. PHR2 promotes AM by targeting genes required for pre-contact signaling, root colonization, and AM function. Thus, this important symbiosis is directly wired to the PHR2-controlled plant phosphate starvation response.
