## Supplementary material for "PHOSPHATE STARVATION RESPONSE enables arbuscular mycorrhiza symbiosis": Data S4

### Sheet: Description
Data S4: List of AM genes (AM genelist).
This excel sheet provides the list of genes in Oryza sativa that have been either shown to be required for AM or are putatively required due to their phylogenomic or expression pattern. They belong to one of the following categories:
1) Genetically determined function in AM in rice or other species.
2) Conserved in genomes of AM-competent plants and absent from genomes of AM-incompetent plants (ref. 23).
3) Members of gene families implicated in AM symbiosis such as strigolactone biosynthesis/signalling, gibberrellin metabolism and LysM-contaning proteins.
4) Genes induced in AM and used as AM marker genes or have been shown to be induced in arbuscule-containing cells (sup.ref.1). Few of these are annotated to GO terms related to symbiosis, GO:0044403.
Reciprocal blast was used to identify the best pairwise hit of the genes from other species such as Lotus japonicus, Medicago truncatula, Pisum sativum to Oryza sativa.

### Sheet: AM genelist
Rice gene ID	Gene description	Reference/Homolog Gene ID/Gene family/function
LOC_Os06g35930	Aquaporin protein, NOD26-like intrinsic protein 1-4	AM25; GO:0044403: symbiosis, encompassing mutualism through parasitism (https://shigen.nig.ac.jp/rice/oryzabase/gene/detail/8190)
LOC_Os01g61510	AMT2;2, ammonium transporter	Ammonium transporter
LOC_Os05g02020	RLCK176, protein kinase APK1A; Receptor‐like cytoplasmic kinase	PGN and chitin signaling (sup.ref.2)
LOC_Os02g09960	LysM-RLK1, LYK4	LysM-containing kinase (sup.ref.3)
LOC_Os09g33630	LysM-RLK10; RLCK276	LysM-containing kinase (sup.ref.3)
LOC_Os01g53840	LysM-RLK4 (Lj3g3v2318170 LYS5; MtLYK11)	LysM-containing kinase (sup.ref.3)
LOC_Os06g41980	LysM-RLK5, LYK2	LysM-containing kinase (sup.ref.3)
LOC_Os06g41960	LysM-RLK6, LYK3	LysM-containing kinase (sup.ref.3)
LOC_Os11g35330	LysM-RLK7, LYK6	LysM-containing kinase (sup.ref.3)
LOC_Os11g34624	LysM-RLK8	LysM-containing kinase (sup.ref.3)
LOC_Os03g04110	LYP1	LysM-containing kinase (sup.ref.3)
LOC_Os09g37600	LYP3	LysM-containing kinase (sup.ref.3)
LOC_Os09g27890	LYP4	LysM-containing kinase (sup.ref.3)
LOC_Os02g53000	LYP5	LysM-containing kinase (sup.ref.3)
LOC_Os06g10660	LYP6	LysM-containing kinase (sup.ref.3)
LOC_Os03g17310	Calcium-transporting ATPase, endoplasmic reticulum-type (Medtr7g100110 MCA8)	(sup.ref.4)
LOC_Os03g32270	D14L, hydrolase, alpha/beta fold family domain containing protein, expressed (Lj2g3v1931930 LjD14La)	(sup.ref.5)
LOC_Os06g06050	D3	(ref.24)
LOC_Os08g15230	Heat shock protein-related (Lj4g3v2034050 LjSMAX1)	(ref.24)
LOC_Os01g65000	AMT3;1, ammonium transporter protein	AM conserved gene induced in either smax1 or d3/smax1 (ref.24)
LOC_Os11g01050	Exo70 exocyst complex subunit domain containing protein, expressed	AM conserved gene induced in either smax1 or d3/smax1 (ref.24)
LOC_Os06g06540	AP2 domain containing protein	AM conserved gene induced in either smax1 or d3/smax1 (ref.24)
LOC_Os07g38750	AP2 domain containing protein	AM conserved gene induced in either smax1 or d3/smax1 (ref.24)
LOC_Os03g22450	Auxin response factor 75	AM conserved gene induced in either smax1 or d3/smax1 (ref.24)
LOC_Os07g37610	B3 DNA binding domain containing protein,	AM conserved gene induced in either smax1 or d3/smax1 (ref.24)
LOC_Os02g43170	B-box zinc finger family protein	AM conserved gene induced in either smax1 or d3/smax1 (ref.24)
LOC_Os09g33580	BEE 1	AM conserved gene induced in either smax1 or d3/smax1 (ref.24)
LOC_Os03g17130	bHelix-loop-helix transcription factor	AM conserved gene induced in either smax1 or d3/smax1 (ref.24)
LOC_Os01g64730	bZIP transcription factor domain containing protein	AM conserved gene induced in either smax1 or d3/smax1 (ref.24)
LOC_Os07g23450	C2H2 zinc finger protein	AM conserved gene induced in either smax1 or d3/smax1 (ref.24)
LOC_Os11g01480	MYB family transcription factor	AM conserved gene induced in either smax1 or d3/smax1 (ref.24)
LOC_Os09g12770	Myb-like DNA-binding domain containing protein	AM conserved gene induced in either smax1 or d3/smax1 (ref.24)
LOC_Os05g50680	WRKY83	AM conserved gene induced in either smax1 or d3/smax1 (ref.24)
LOC_Os01g53130	Zinc finger, C3HC4 type domain containing protein, expressed	AM conserved gene induced in either smax1 or d3/smax1 (ref.24)
LOC_Os06g43210	Zinc finger, C3HC4 type domain containing protein, expressed	AM conserved gene induced in either smax1 or d3/smax1 (ref.24)
LOC_Os06g09630	KASI	Fatty acid biosynthesis
LOC_Os03g40080	AM18	(ref.28)
LOC_Os01g55240	Gibberellin 2-beta-dioxygenase (Lj6g3v1945170 GA 2-oxidase)	Gibberellin metabolism
LOC_Os04g44150	Gibberellin 2-beta-dioxygenase 7 (Lj3g3v3500200 GA2ox-1)	Gibberellin metabolism
LOC_Os02g57700	RLCK91	GO:0044403 - symbiosis, encompassing mutualism through parasitism; GO:0009609 - response to symbiotic bacterium (https://shigen.nig.ac.jp/rice/oryzabase/gene/detail/17853)
LOC_Os11g03880	RLCK310	GO:0044403 - symbiosis, encompassing mutualism through parasitism; GO:0009609 - response to symbiotic bacterium (https://shigen.nig.ac.jp/rice/oryzabase/gene/detail/18983)
LOC_Os04g42740	SRK, S-locus receptor kinase	GO:0044403 - symbiosis, encompassing mutualism through parasitism; GO:0009609 - response to symbiotic bacterium (https://shigen.nig.ac.jp/rice/oryzabase/gene/detail/23399)
LOC_Os04g13090	AM39, Cysteine protease (Medtr4g107930 CP3)	GO:0044403 - symbiosis, encompassing mutualism through parasitism
LOC_Os03g12450	NUP133, Nucleoporin (Medtr5g097260 NUP133)	GO:0044403 - symbiosis, encompassing mutualism through parasitism
LOC_Os11g31530	BRASSINOSTEROID INSENSITIVE 1-associated receptor kinase 1 precursor; BDG1	GO:0044403 - symbiosis, encompassing mutualism through parasitism (https://shigen.nig.ac.jp/rice/oryzabase/gene/detail/21145)
LOC_Os05g22300	AM10	GO:0044403 - symbiosis, encompassing mutualism through parasitism (https://shigen.nig.ac.jp/rice/oryzabase/gene/detail/8183)
LOC_Os01g57390	AM15	GO:0044403 - symbiosis, encompassing mutualism through parasitism (https://shigen.nig.ac.jp/rice/oryzabase/gene/detail/8186)
LOC_Os04g21160	Triacylglycerol lipase 1 precursor, AM20	GO:0044403 - symbiosis, encompassing mutualism through parasitism (https://shigen.nig.ac.jp/rice/oryzabase/gene/detail/8188)
LOC_Os02g03190	AM24	GO:0044403 - symbiosis, encompassing mutualism through parasitism (https://shigen.nig.ac.jp/rice/oryzabase/gene/detail/8189)
LOC_Os06g34470	AM29	GO:0044403 - symbiosis, encompassing mutualism through parasitism (https://shigen.nig.ac.jp/rice/oryzabase/gene/detail/8192)
LOC_Os10g18510	AM34	GO:0044403 - symbiosis, encompassing mutualism through parasitism (https://shigen.nig.ac.jp/rice/oryzabase/gene/detail/8194)
LOC_Os03g38600	AM42	GO:0044403 - symbiosis, encompassing mutualism through parasitism (https://shigen.nig.ac.jp/rice/oryzabase/gene/detail/8196)
LOC_Os06g20110	AM11; NRT3.1B	GO:0044403 - symbiosis, encompassing mutualism through parasitism; GO:0009610 - response to symbiotic fungus (https://shigen.nig.ac.jp/rice/oryzabase/gene/detail/8184)
LOC_Os09g25490	CESA9 - cellulose synthase, expressed	GO:0044403 - symbiosis, encompassing mutualism through parasitism; GO:0036377 - arbuscular mycorrhizal association (https://shigen.nig.ac.jp/rice/oryzabase/gene/detail/31)
LOC_Os06g20120	AM11; CND41, chloroplast nucleoid DNA binding protein	GO:0044403 - symbiosis, encompassing mutualism through parasitism; GO:0036377 - arbuscular mycorrhizal association (https://shigen.nig.ac.jp/rice/oryzabase/gene/detail/8184)
LOC_Os01g54620	CESA4 - cellulose synthase, expressed	GO:0044403 - symbiosis, encompassing mutualism through parasitism; GO:0036377 - arbuscular mycorrhizal association (https://shigen.nig.ac.jp/rice/oryzabase/gene/detail/8926)
LOC_Os04g54800	Shikimate kinase, SK3	GO:0044403 - symbiosis, encompassing mutualism through parasitism; GO:0036377 - arbuscular mycorrhizal association; GO:0009610 - response to symbiotic fungus (https://shigen.nig.ac.jp/rice/oryzabase/gene/detail/11365)
LOC_Os05g04450	Peroxidase precursor, prx68	GO:0044403 - symbiosis, encompassing mutualism through parasitism; GO:0036377 - arbuscular mycorrhizal association; GO:0009610 - response to symbiotic fungus (https://shigen.nig.ac.jp/rice/oryzabase/gene/detail/14592)
LOC_Os01g25030	Dirigent	GO:0044403 - symbiosis, encompassing mutualism through parasitism; GO:0036377 - arbuscular mycorrhizal association; GO:0009610 - response to symbiotic fungus (https://shigen.nig.ac.jp/rice/oryzabase/gene/detail/20011)
LOC_Os04g04750	AM1	GO:0044403 - symbiosis, encompassing mutualism through parasitism; GO:0036377 - arbuscular mycorrhizal association; GO:0009610 - response to symbiotic fungus (https://shigen.nig.ac.jp/rice/oryzabase/gene/detail/8180)
LOC_Os08g34249	AM2	GO:0044403 - symbiosis, encompassing mutualism through parasitism; GO:0036377 - arbuscular mycorrhizal association; GO:0009610 - response to symbiotic fungus (https://shigen.nig.ac.jp/rice/oryzabase/gene/detail/8181)
LOC_Os01g57400	AM3	GO:0044403 - symbiosis, encompassing mutualism through parasitism; GO:0036377 - arbuscular mycorrhizal association; GO:0009610 - response to symbiotic fungus (https://shigen.nig.ac.jp/rice/oryzabase/gene/detail/8182)
LOC_Os01g54270	D10, CCD8B	(ref. 32)
LOC_Os01g64980	POLLUX, ion channel DMI1, chloroplast precursor	(ref.14)
LOC_Os05g41090	OsDMI3, OsCCaMK, calcium/calmodulin depedent protein kinases, expressed	(ref.14, sup.ref.6)
LOC_Os07g09384	STR2	(ref. 31)
LOC_Os04g46470	D17, CCD7, carotenoid cleavage dioxygenase 7, chloroplast precursor	(ref. 31, 32, 33)
LOC_Os03g29480	NSP1, GRAS transcription factor, nodulation-signaling pathway 1 protein (Medtr8g020840 NSP1)	Lj3g3v2579340, LjNSP1 and MtNSP1 homolog (sup.refs.7-9)
LOC_Os01g12930	CEREBRUS (Lj5g3v1697430, Ljcerebrus)	LjCEREBRUS homolog (sup.ref.7)
LOC_Os07g10410	Transcription factor, AP2 domain containing protein, expressed (Medtr7g085810 ERN1)	LjERN1 homolog (sup.ref.10)
LOC_Os01g54240	NUP85, nucleoporin (Lj1g3v0318210 LjNup85)	LjNup85 homolog (sup.ref.11); GO:0044403 - symbiosis, encompassing mutualism through parasitism
LOC_Os02g45750	RLCK83	LysM RLK; MtLYR8 homolog
LOC_Os08g29510	Taurine catabolism dioxygenase TauD/TfdA domain containing protein	Medtr0021s0370, TAU, (ref.23) Medicago homolog
LOC_Os03g57740	Plastocyanin-like domain containing protein,	Medtr0262s0020, (ref.23) Medicago homolog
LOC_Os07g07170	Plastocyanin-like domain containing protein,	Medtr0262s0020, (ref.23) Medicago homolog
LOC_Os08g40840	Exo70 exocyst complex subunit	Medtr1g017910, (ref.23) Medicago homolog; (sup.ref.12)
LOC_Os08g09080	Rhicadhesin receptor, Cupin domain containing protein	Medtr1g022770, (ref.23) Medicago homolog
LOC_Os01g46860	PT11, inorganic phosphate transporter, (Lj1g3v0948470 LjPT4; Medtr1g028600 PT4)	Medtr1g028600, PT4, (ref.23) Medicago homolog; (ref.41)
LOC_Os03g50820	Cytochrome b561	Medtr1g033360, (ref.23) Medicago homolog
LOC_Os10g02920	Cytochrome b561,	Medtr1g033360, (ref.23) Medicago homolog
LOC_Os10g27330	Glycerol-3-phosphate acyltransferase	Medtr1g040500, RAM2, (ref.23) Medicago homolog
LOC_Os03g52570	GPAT6; glycerol-3-phphate acyltransferase 6 (Medtr1g040500 RAM2)	Medtr1g040500, RAM2, (ref.23) Medicago homolog; (sup.refs.13,14)
LOC_Os08g45200	Cullin repeat-like-containing domain domain containing protein	Medtr1g069620, (ref.23) Medicago homolog
LOC_Os05g40710	DELLA protein GAI	Medtr1g069725, (ref.23) Medicago homolog
LOC_Os07g38290	plastocyanin-like domain containing protein,	Medtr1g105120, (ref.23) Medicago homolog
LOC_Os03g57730	Uclacyanin-2 precursor	Medtr1g105120, (ref.23) Medicago homolog
LOC_Os01g31760	Acyl-ACP thioesterase, (Medtr1g109110 FatM)	Medtr1g109110, (ref.23) Medicago homolog
LOC_Os09g37060	Transposon protein, unclassified	Medtr1g112940, (ref.23) Medicago homolog
LOC_Os02g56160	Kelch repeat protein	Medtr2g012790, (ref.23) Medicago homolog
LOC_Os01g54515	NTR1, peptide transporter PTR2	Medtr2g017750, (ref.23) Medicago homolog; (sup.ref.15)
LOC_Os09g20970	Receptor kinase,	Medtr2g023150, (ref.23) Medicago homolog
LOC_Os04g58680	CBF1/2, core histone H2A, H2B, H3, H4	Medtr2g081600, NF-YC6, (ref.23) Medicago homolog
LOC_Os09g39520	Cupin domain containing protein	Medtr2g086620, (ref.23) Medicago homolog
LOC_Os09g39530	Cupin-domain contaning protein	Medtr2g086620, (ref.23) Medicago homolog
LOC_Os01g46390	DUF538 domain containing protein	Medtr2g091215, (ref.23) Medicago homolog
LOC_Os05g49790	DUF538 domain containing protein	Medtr2g091215, (ref.23) Medicago homolog
LOC_Os04g39780	AMP-binding enzyme family protein	Medtr2g098490, (ref.23) Medicago homolog
LOC_Os06g37190	Expressed protein	Medtr2g104800, (ref.23) Medicago homolog
LOC_Os01g42860	Inhibitor I family protein	Medtr3g020970, (ref.23) Medicago homolog
LOC_Os02g03150	Inhibitor I family protein	Medtr3g020970, (ref.23) Medicago homolog
LOC_Os08g34258	Inhibitor I family protein	Medtr3g020970, (ref.23) Medicago homolog
LOC_Os11g28104	Protein kinase-like domain containing protein	Medtr3g064080, (ref.23) Medicago homolog
LOC_Os06g07130	SHR5-receptor-like kinase	Medtr3g064090, (ref.23) Medicago homolog
LOC_Os04g40570	MDR1, ABC transporter, ATP-binding protein	Medtr3g086430, MDR1, (ref.23) Medicago homolog
LOC_Os01g65940	OsRLCK49	Medtr3g088855, (ref.23) Medicago homolog
LOC_Os08g05690	ABC transporter, ATP-binding protein,	Medtr3g093430, (ref.23) Medicago homolog
LOC_Os11g29630	Expressed protein	Medtr3g099200, (ref.23) Medicago homolog
LOC_Os09g27150	Serine–threonine protein kinase domain containing protein (Medtr3g104900 KIN5)	Medtr3g104900, (ref.23) Medicago homolog
LOC_Os08g28240	Carotenoid cleavage dioxygenase, CCD1b	Medtr3g110195, (ref.23) Medicago homolog
LOC_Os08g28410	Retinal pigment epithelial membrane protein	Medtr3g110195, CCD1b, (ref.23) Medicago homolog
LOC_Os09g15240	Zaxinone Synthase (ZAS), carotenoid cleavage dioxygenase	Medtr3g110195, CCD8b, (ref.23) Medicago homolog; (ref.65)
LOC_Os05g50300	AMP1, AMP-binding enzyme,	Medtr3g111900, (ref.23) Medicago homolog
LOC_Os01g44950	AMP-binding enzyme,	Medtr3g111900, (ref.23) Medicago homolog
LOC_Os03g03700	MLO domain containing protein	Medtr3g115940, (ref.23) Medicago homolog
LOC_Os06g29110	MLO domain containing protein	Medtr3g115940, (ref.23) Medicago homolog
LOC_Os10g42400	DNA polymerase III, clamp loader complex, gamma/delta/delta subunit, C-terminal domain containing protein	Medtr3g118160, (ref.23) Medicago homolog
LOC_Os01g74620	WAK_GUB domain containing protein	Medtr3g467150, (ref.23) Medicago homolog
LOC_Os09g39510	Cupin domain containing protein	Medtr4g052780, (ref.23) Medicago homolog
LOC_Os01g67670	Gibberellin response modulator protein	Medtr4g104020, RAD1, (ref.23) Medicago homolog
LOC_Os01g67650	GRAS transcription factor, gibberellin response modulator protein, (Medtr4g104020 RAD1)	Medtr4g104020, RAD1, (ref.23) Medicago homolog; (sup. refs.16,17)
LOC_Os01g68130	DHH phosphoesterase superfamily protein	Medtr4g104750, (ref.23) Medicago homolog
LOC_Os04g56360	Cysteine-rich receptor-like protein kinase 8 precursor,	Medtr4g126930, (ref.23) Medicago homolog
LOC_Os09g24330	OsRLCK270	Medtr4g126930, (ref.23) Medicago homolog
LOC_Os06g44430	Protein kinase, (Medtr4g129010 KIN2)	Medtr4g129010, (ref.23) Medicago homolog
LOC_Os03g47034	Expressed protein	Medtr5g018610, (ref.23) Medicago homolog
LOC_Os03g13080	OsLysM-RLK2,OsLYK5, MYR1/LYK2/RLK2/NFR5 (Lj2g3v1828350 LjNfr5, Medtr5g019040 NFP)	Medtr5g019040, NFP, (ref.23) Medicago homolog (ref. 40)
LOC_Os02g47605	P-loop_NTPase and DNA_pol3_clamp-load_cplx_C containing protein	Medtr5g020810, (ref.23) Medicago homolog
LOC_Os04g56570	Heavy metal-associated domain containing protein	Medtr5g020960, (ref.23) Medicago homolog
LOC_Os06g02520	OsIPD3, OsCYCLOPS, interacting protein of DMI3	Medtr5g026850, IPD3, (ref.23) Medicago homolog; (ref.14, sup.refs.18,19)
LOC_Os07g38070	SYMRK, protein kinase (Lj2g3v1467920 LjSymRK)	Medtr5g030920, DMI2, (ref.23) Medicago homolog; (ref.66)
LOC_Os01g36550	OsLysM-RLK3,OsLYK1 (Lj2g3v1415410 LjLYS3; Medtr5g033490 MtLYK10)	Medtr5g033490, LYK10, (ref.23) Medicago homolog
LOC_Os07g19040	Glycosyl hydrolase	Medtr5g043550, (ref.23) Medicago homolog
LOC_Os07g33480	Cytochrome P450 domain containing protein	Medtr5g092150, (ref.23) Medicago homolog
LOC_Os07g33620	Cytochrome P450 domain containing protein	Medtr5g092150, (ref.23) Medicago homolog
LOC_Os07g33440	Cytochrome P450 domain containing protein	Medtr5g092150, (ref.23) Medicago homolog
LOC_Os07g33550	Cytochrome P450 domain containing protein	Medtr5g092150, (ref.23) Medicago homolog
LOC_Os07g33560	Cytochrome P450 domain containing protein	Medtr5g092150, (ref.23) Medicago homolog
LOC_Os07g33610	Cytochrome P450 domain containing protein	Medtr5g092150, (ref.23) Medicago homolog
LOC_Os07g33420	Hydroxylase	Medtr5g092150, (ref.23) Medicago homolog
LOC_Os04g39180	KIN6, nodulation receptor kinase precursor	Medtr6g007690, KIN6, (ref.23) Medicago homolog
LOC_Os05g45954	AP2 domain containing protein	Medtr6g011490, (ref.23) Medicago homolog
LOC_Os06g05340	AP2 domain containing protein (Medtr7g009410 ERF1)	Medtr6g011490, (ref.23) Medicago homolog
LOC_Os12g39330	AP2 domain containing protein	Medtr6g012970, (ref.23) Medicago homolog
LOC_Os03g45290	Ankyrin repeat domain-containing protein 50, (Medtr6g027840 VAPYRIN)	Medtr6g027840, (ref.23) Medicago homolog; (sup.refs.20,21)
LOC_Os03g61980	Cytochrome P450, (Medtr6g034940 CYT733A1)	Medtr6g034940, (ref.23) Medicago homolog
LOC_Os11g31100	GRAS transcription factor, gibberellin response modulator protein, (Medtr7g027190 RAM1)	Medtr7g027190, RAM1, (ref.23) Medicago homolog; (ref.35, sup.refs.16,17)
LOC_Os01g16000	CRAL,TRIO domain containing protein	Medtr7g087500, (ref.23) Medicago homolog
LOC_Os05g18470	CRAL,TRIO domain containing protein	Medtr7g087500, (ref.23) Medicago homolog
LOC_Os11g14080	Hep, heparan-alpha-glucosaminide N-acetyltransferase	Medtr7g102840, (ref.23) Medicago homolog
LOC_Os11g26140	ARK1, cysteine-rich receptor-like protein kinase 4 precursor, (Medtr7g116650 KIN3)	Medtr7g116650; , (ref.23) Medicago homolog; (sup.ref.1)
LOC_Os03g62650	CASTOR, ion channel DMI1-like, chloroplast precursor,	Medtr7g117580, (ref.23) Medicago homolog; (refs.14, sup.ref.22)
LOC_Os03g08380	ABC transporter, ATP-binding protein,	Medtr8g022270, (ref.23) Medicago homolog
LOC_Os12g44310	Carotenoid cleavage dioxygenase (Medtr8g037315 MtCCD1)	Medtr8g037315 MtCCD1(sup.ref.23) Medicago homolog
LOC_Os08g42990	Expressed protein	Medtr8g040940, (ref.23) Medicago homolog
LOC_Os09g34290	Transposon protein, CACTA, En,Spm sub-class	Medtr8g040940, (ref.23) Medicago homolog
LOC_Os07g09190	1-Deoxy-D-xylulose 5-phosphate synthase 2, transketolase (Medtr8g068265 MtDXS2)	Medtr8g068265 MtDXS2 (sup.ref.24) Medicago homolog
LOC_Os05g43810	Reticulon domain containing protein	Medtr8g069400, (ref.23) Medicago homolog
LOC_Os02g18954	GDSL-like lipase/acylhydrolase	Medtr8g074560, (ref.23) Medicago homolog
LOC_Os02g19040	GDSL-like lipase/acylhydrolase	Medtr8g074560, (ref.23) Medicago homolog
LOC_Os02g44850	GDSL-like lipase/acylhydrolase	Medtr8g074560, (ref.23) Medicago homolog
LOC_Os02g50690	GDSL-like lipase/acylhydrolase	Medtr8g074560, (ref.23) Medicago homolog
LOC_Os04g47390	GDSL-like lipase/acylhydrolase	Medtr8g074560, (ref.23) Medicago homolog
LOC_Os06g50940	GDSL-like lipase/acylhydrolase	Medtr8g074560, (ref.23) Medicago homolog
LOC_Os06g50950	GDSL-like lipase/acylhydrolase	Medtr8g074560, (ref.23) Medicago homolog
LOC_Os12g37910	GDSL-like lipase/acylhydrolase	Medtr8g074560, (ref.23) Medicago homolog
LOC_Os02g44860	GDSL-like lipase/acylhydrolase	Medtr8g074570, (ref.23) Medicago homolog
LOC_Os02g20140	KinD, protein kinase domain containing protein	Medtr8g092290, (ref.23) Medicago homolog
LOC_Os11g06180	OsGRAS45, GRAS transcription factor, DP1b, nodulation-signaling pathway 2 protein, (Medtr8g093070 DIP1)	Medtr8g092440, DIP1b (ref.23) Medicago homolog
LOC_Os09g23640	STR1, ABC-2 type transporter domain containing protein	Medtr8g107450, STR (ref.23) Medicago homolog; (ref.31)
LOC_Os08g42580	OsCERK1/LYK9, protein kinase domain containing protein, expressed (Lj6g3v1055580 LYS6)	(refs.39,40,64,67)
LOC_Os03g15680	NSP2, nodulation-signaling pathway 2 protein (Medtr3g072710, MtNSP2)	MtNSP2 homolog (ref.68,sup.ref.9)
LOC_Os02g58080	Sucrose transporter, transporter, major facilitator family (Medtr8g468330 SUT2)	MtSUT2 homolog (sup.ref.25)
LOC_Os12g42400	HAP2F, NF-YA10 (Medtr7g106450 NF-YA2)	NF-YA transcription factor gene
LOC_Os02g48820	BCP, plastocyanin-like domain containing protein; ENODL8, early nodulin-like protein 8	Nodulin like protein gene
LOC_Os01g43250	Nucleoporin, WD domain, G-beta repeat domain containing protein, expressed (Lj2g3v2088070 LjNena; Medtr6g072020 NENA)	Nucleopore complex protein, Lj2g3v2088070 LjNENA and Medtr6g072020 MtNENA homolog
LOC_Os05g30870	RLCK185, protein kinase domain containing protein, expressed	PRR-associated RLK downstream of CERK1 (sup.ref.26)
LOC_Os12g01360	D53-like	Repressor of strigolactone (SL) signaling
LOC_Os01g01710	1-deoxy-D-xylulose 5-phosphate reductoisomerase	Table-2, induced transcript and protein in arbusculated cells (sup.ref.1)
LOC_Os08g05710	ABC transporter, ATP-binding protein	Table-2, induced transcript and protein in arbusculated cells (sup.ref.1)
LOC_Os06g47130	C2domain containing protein	Table-2, induced transcript and protein in arbusculated cells (sup.ref.1)
LOC_Os04g55060	KAS III, 3-ketoacyl-acyl carrier protein, 3-oxoacyl-synthase III, chloroplast precursor	Table-2, induced transcript and protein in arbusculated cells (sup.ref.1)
LOC_Os05g47500	MDR-like ABC transporter	Table-2, induced transcript and protein in arbusculated cells (sup.ref.1)
LOC_Os08g42590	mtN19	Table-2, induced transcript and protein in arbusculated cells (sup.ref.1)
LOC_Os01g55940	OsGH3.2 - Probable indole-3-acetic acid-amido synthetase, expressed	Table-2, induced transcript and protein in arbusculated cells (sup.ref.1)
LOC_Os01g52750	OsSub3 - Subtilisin homologue	Table-2, induced transcript and protein in arbusculated cells (sup.ref.1)
LOC_Os12g42230	Pyruvate dehydrogenase E1 component subunit beta-3, transketolase	Table-2, induced transcript and protein in arbusculated cells (sup.ref.1)
LOC_Os01g72710	RETICULATA-RELATED protein of unknown function	Table-2, induced transcript and protein in arbusculated cells (sup.ref.1)
LOC_Os06g36920	MAX1B; cytochrome P450, CYP711A6	Strigolactone biosynthesis (sup.ref.27)
LOC_Os01g50590	MAX1C; cytochrome P450, CYP711A4	Strigolactone biosynthesis (sup.ref.27)
LOC_Os02g12890	MAX1E; cytochrome P450, CYP711A5	Strigolactone biosynthesis (sup.ref.27)
LOC_Os01g50520	SLB1; MAX1A; cytochrome P450 CYP711A12	Strigolactone biosynthesis (sup.ref.27)
LOC_Os11g37650	Beta-carotene isomerase, D27	Strigolactone biosynthesis
LOC_Os01g38580	D10-like, Carotenoid cleavage dioxygenase 8 homolog A	Strigolactone biosynthesis
LOC_Os02g43700	MAX4, DAD1, triacylglycerol lipase like protein	Strigolactone biosynthesis
LOC_Os04g23220	Clp, N-terminal domain containing protein (Lj6g3v1329800 LjSMAXL4)	Strigolactone signalling
LOC_Os03g10620	OsD14 (Lj5g3v0310140 LjD14)	Strigolactone signalling
LOC_Os11g01330	OsD53, Substrate of the SCFD3 ubiquitination complex, Repressor of strigolactone (SL) signalling (Lj6g3v0519440 LjD53L2)	Strigolactone signalling
LOC_Os04g33980	Transposon protein, , Mutator sub-class, expressed (Lj5g3v0817630 LjSMAXL2)	Strigolactone signalling
LOC_Os01g41240	DLK2B	Tomato DLK2 homolog (sup.ref.28)
LOC_Os05g51240	DLK2C	Tomato DLK2 homolog (sup.ref.28)
LOC_Os03g01120	HA1; H+-ATPase 1; Plasma membrane ATPase, E1-E2 ATPase domain containing protein, expressed	(sup.refs.29,30)
LOC_Os04g10800	PT13, inorganic phosphate transporter	(ref.41)
LOC_Os12g06540	DIP1, GRAS family transcription factor containing protein, expressed	(sup.ref.31)
LOC_Os03g49990	SLR1, GRAS TF (Medtr3g065980 DELLA1)	(sup.ref.31)
LOC_Os04g01520	NOPE1, N-acetylglucosamine transporter	ZmNOPE1 homolog (sup.ref.32)
