## Supplementary material for "PHOSPHATE STARVATION RESPONSE enables arbuscular mycorrhiza symbiosis": Data S6

### Sheet: Sheet-1
Data S6: Genes with reduced expression in phr2 vs WT in AM and/or Mock samples at LP and required for or involved in AM symbiosis as determined by mutant analysis (red bold), RNAi (green) or overexpression (blue).
ID	Gene name	Gene description	Set in Fig. 2G and Fig. S8	Functional group	Biological process	Reference	AM phenotype (for knockout unless stated)
LOC_Os01g41240	DLK2B	D14-like2b, Hydrolase, alpha/beta fold family domain contaning protein	I	Karrikin signalling marker	Hormone response	(sup.ref.28)	Overexpression arrests arbuscule branching, RNAi causes higher colonization
LOC_Os05g51240	DLK2C	D14L2a, Hydrolase, alpha/beta fold family domain contaning protein	I	Karrikin signalling marker	Hormone response	(sup.ref.28)	Overexpression arrests arbuscule branching, RNAi causes higher colonization
LOC_Os07g09190	DXS2	1-Deoxy-D-xylulose 5-phosphate synthase 2, transketolase, putative, expressed (Medtr8g068265 MtDXS2)	I	Secondary metabolism enzyme	Metabolism	(sup.ref.24)	Increased number of degenerating arbuscules in knockdown lines
LOC_Os09g15240	ZAS	Zaxinone Synthase (ZAS), carotenoid cleavage dioxygenase	I	Secondary metabolism enzyme	Metabolism	(ref.65)	Reduced colonization
LOC_Os01g54270	D10, CCD8B	D10, CCD8B, carotenoid cleavage dioxygenase	I	Secondary metabolism enzyme (SL)	Metabolism	(refs.32)	Reduced colonization; Severely attenutated fungal entry
LOC_Os04g46470	D17, CCD7	D17, CCD7, carotenoid cleavage dioxygenase 7, chloroplast precursor, putative, expressed	I	Secondary metabolism enzyme (SL)	Metabolism	(refs.31,32,33)	Severely attenutated fungal entry
LOC_Os05g41090	DMI3, CCaMK	OsDMI3, OsCCaMK, calcium/calmodulin depedent protein kinases, expressed	I	Kinase	Signalling	(ref.14, sup.ref.6)	Aborted fungal entry
LOC_Os07g38070	SYMRK	SYMRK, protein kinase, putative, expressed (Lj2g3v1467920 LjSymRK)	I	Kinase	Signalling	(ref.66)	Aborted fungal entry
LOC_Os03g13080	NFR5	OsLysM-RLK1,OsLYK4, NFR5, MYR1 (Lj2g3v1828350 LjNfr5, Medtr5g019040 NFP)	I	LysM-RLK	Signalling	(ref.40)	Reduced colonization
LOC_Os03g15680	NSP2	NSP2, nodulation-signaling pathway 2 protein, putative, expressed	I	Transcription factor	Transcription	(ref.68,sup.ref.9)	Reduced colonization
LOC_Os06g02520	IPD3, CYCLOPS	OsIPD3, OsCYCLOPS, interacting protein of DMI3, putative, expressed	I	Transcription factor	Transcription	(ref.14, sup.refs.18,19)	Aborted cortical entry
LOC_Os01g54515	NPF4.5	NTR1, peptide transporter PTR2, putative	I	Nitrate transporter	Transport	(sup.ref.15)	Reduced colonization
LOC_Os01g46860	PT11	PT11, inorganic phosphate transporter, putative (Lj1g3v0948470 LjPT4; Medtr1g028600 PT4)	I	Phosphate transporter	Transport	(ref.41)	Stunted arbuscules
LOC_Os01g12930	CERBERUS	CEREBRUS, U-box domain containing protein	I	Vesicle trafficking protein	Vesicle trafficking	(sup.ref.7)	Reduced colonization
LOC_Os12g44310	CCD1	Carotenoid cleavage dioxygenase, putative, expressed (Medtr8g037315 MtCCD1)	II	Secondary metabolism enzyme	Metabolism	(sup.ref.23)	Increased arbuscule degeneration in knockdown lines
LOC_Os01g31760	FatM	acyl-ACP thioesterase, putative (Medtr1g109110 FatM)	II	Lipid enzyme	Metabolism	(ref.23)	Collapsed arbuscules
LOC_Os03g61980	Cyt.P450	cytochrome P450, putative (Medtr6g034940 CYT733A1)	II	Lipid enzyme	Metabolism	(ref.23)	Reduced colonization
LOC_Os06g44430	RLCK210 (KIN2)	protein kinase, putative (Medtr4g129010 KIN2)	II	Kinase	Signalling	(ref.23)	Reduced colonization
LOC_Os03g52570	RAM2	GPAT6; glycerol-3-phphate acyltransferase 6 (Medtr1g040500 RAM2)	II	Lipid enzyme	Metabolism	(sup.refs.13,14)	Collapsed arbuscules
LOC_Os11g26140	ARK1	ARK1, cysteine-rich receptor-like protein kinase 4 precursor, putative (Medtr7g116650 KIN3)	II	Kinase	Signalling	(sup.ref.1)	Reduced colonization
LOC_Os09g27150	KIN5	Serine–threonine protein kinase domain containing protein (Medtr3g104900 KIN5)	II	Kinase	Signalling	(ref.23)	Reduced colonization
LOC_Os08g42580	CERK1	OsCERK1/LYK9, protein kinase domain containing protein, expressed (Lj6g3v1055580 LYS6)	II	LysM-RLK	Signalling	(refs.39,40,64,67)	Aborted fungal entry
LOC_Os03g29480	NSP1	NSP1, GRAS transcription factor, nodulation-signaling pathway 1 protein, putative, expressed (Medtr8g020840 NSP1)	II	Transcription factor	Transcription	(sup.refs.7-9)	Reduced colonization
LOC_Os03g49990	SLR1, DELLA	GRAS family transcription factor domain containing protein, expressed (Medtr3g065980 DELLA1)	II	Transcription factor	Transcription	(sup.ref.31)	Reduced colonization
LOC_Os01g67650	RAD1	GRAS transcription factor, gibberellin response modulator protein, putative (Medtr4g104020 RAD1)	II	Transcription factor	Transcription	(sup. refs.16,17)	Stunted arbuscules or increased arbuscule degeneration
LOC_Os11g31100	RAM1	GRAS transcription factor, gibberellin response modulator protein, putative (Medtr7g027190 RAM1)	II	Transcription factor	Transcription	(ref.35, sup.refs.16,17)	Impaired arbuscule branching
LOC_Os03g40080	AM18	OsAM18, GRAS family transcription factor	II	Transcription factor	Transcription	(ref.28)	Reduced colonization
LOC_Os09g23640	STR1	STR1, ABC-2 type transporter domain containing protein	II	ABC transporter	Transport	(ref.31)	Stunted arbuscules
LOC_Os07g09384	STR2	STR2, ABC-2 type transporter domain containing protein	II	ABC transporter	Transport	(ref.31)	Stunted arbuscules
LOC_Os04g01520	NOPE1	OsNOPE, NOPE1, N-acetylglucosamine transporter	II	GlcNAc transporter	Transport	(sup.ref.32)	Aborted fungal entry
LOC_Os04g10800	PT13	PT13, inorganic phosphate transporter, putative, expressed	II	Phosphate transporter	Transport	(ref.41)	Stunted arbuscules
LOC_Os01g54240	NUP85	NUP85, nucleoporin, putative, expressed (Lj1g3v0318210 LjNup85)	II	Nucleoporin protein	Transport	(sup.ref.11)	Penetrates epidermis but cannot enter outer cortex
LOC_Os03g17310	ECA1	calcium-transporting ATPase, endoplasmic reticulum-type, putative, expressed (Medtr7g100110 MCA8)	II	Calcium channel	Transport	(sup.ref.4)	Reduced colonization in knockdown lines
LOC_Os03g62650	CASTOR	CASTOR, ion channel DMI1-like, chloroplast precursor, putative	II	Calcium/Potassium channel	Transport	(refs.14, sup.ref.22)	Aborted fungal entry
LOC_Os03g01120	HA1	HA1; H+-ATPase 1; Plasma membrane ATPase, E1-E2 ATPase domain containing protein, expressed	II	Proton pump	Transport	(sup.refs.29,30)	Truncated arbuscules
LOC_Os03g45290	VAPYRIN	ankyrin repeat domain-containing protein 50, putative (Medtr6g027840 VAPYRIN)	II	Vesicle trafficking protein	Vesicle trafficking	(sup.refs.20,21)	No arbuscule formation and reduced epidermal penetration
LOC_Os08g40840	Exo70I1	exo70 exocyst complex subunit, putative	II	Vesicle trafficking protein	Vesicle trafficking	(sup.ref.12)	Stunted arbuscules
